# Disrupting Notch signalling by a small molecule inhibiting dihydroorotate dehydrogenase activity

**DOI:** 10.1101/2025.09.29.679158

**Authors:** Eike-Benjamin Braune, Dirk Wienke, Anita Seshire, Timo Heinrich, Martin Haraldsson, Sonia Lain, Urban Lendahl

## Abstract

The Notch signalling pathway is highly evolutionarily conserved and regulates differentiation and homeostasis in most organs. Given the critical role of Notch signalling for normal development, dysregulated Notch signalling is frequently linked to pathogenesis of disease and cancer. Hence, developing Notch-targeting therapeutics is warranted but has been challenging and Notch inhibitors have not yet reached broad clinical use. In this report, we identify potential Notch inhibitors, using a novel cell-based Notch reporter system for unbiased screening of compounds reducing Notch signalling. A library of 37.966 small organic compounds was screened for inhibitor candidates, followed by a counter screen to eliminate γ-secretase inhibitor-like compounds and an orthogonal screen based on the role of Notch signalling in myogenic differentiation. This triage led to the identification of five Notch inhibitor candidate hits with different chemical backbones and unrelated to previous Notch antagonists. One candidate hit showed structural similarities to dihydroorotate dehydrogenase (DHODH) inhibitors, and we provide evidence that inhibition of DHODH activity reduces Notch signalling. In conclusion, our data support the notion that DHODH inhibition may be an interesting avenue to explore for the development of novel Notch inhibitors.
