## Supplemental Table 1 for "Disrupting Notch signalling by a small molecule inhibiting dihydroorotate dehydrogenase activity"

### Sheet: Primary vs 3-point DR confirm.
Inhibitors: confirmation vs primary screen
	Hit confirmation at 10 µM	Primary screen at 10 µM
CBK034113T	3.49	4.53339
CBK004430C	12.36	12.4652
CBK268164	13.46	18.6961
CBK287566	14.49	12.161
CBK297479	15.16	18.4805
CBK060949	15.32	29.545
CBK252188	18.44	17.5794
CBK289430	21.1	21.7463
CBK285183	25	31.3349
CBK287793	26.46	27.7028
CBK307501	27.72	25.3062
CBK261099	28.12	31.4805
CBK036829	28.26	22.4342
CBK266493	29.79	18.5488
CBK043490	33.5	46.8933
CBK263805	34.7	50.8918
CBK270147	36.53	39.479
CBK268411	36.98	66.428
CBK265029	37.02	48.739
CBK289429	37.95	35.5309
CBK267220	38.03	45.0349
CBK041770	38.74	29.3234
CBK287498	38.86	36.8282
CBK264552	39.29	36.1367
CBK289431	39.64	41.1923
CBK041141	39.97	30.5418
CBK057196	41.93	47.9704
CBK089520	42.05	43.1372
CBK305726	43.08	34.7038
CBK287405	44.02	36.4236
CBK282317	44.14	46.42
CBK115653	44.29	41.6757
CBK160114	44.68	47.327
CBK156162	45.11	69.4092
CBK268396	45.61	49.2808
CBK269664	46	52.983
CBK287356	46.81	39.4787
CBK307578	47.03	44.6516
CBK090853	47.4	37.534
CBK044470	47.77	57.4822
CBK267534	47.89	47.8823
CBK288958	49.57	50.1885
CBK287797	50.26	44.3819
CBK265229C	50.32	50.6236
CBK282893	50.63	44.8927
CBK288967	51.56	51.7226
CBK291244	51.64	62.1847
CBK299796	52.51	45.1382
CBK307095	52.75	51.8492
CBK285274	53.46	49.2192
CBK285536	53.62	51.3019
CBK288515	54.67	66.2346
CBK285976	54.92	37.7327
CBK268229	55.01	50.5899
CBK025372	55.36	56.0179
CBK286090	55.84	56.2539
CBK267043	55.97	62.9757
CBK070652	56.02	45.9539
CBK038093	56.08	46.2439
CBK283799	56.53	60.5371
CBK017926	56.74	47.6616
CBK306931	57.03	46.6851
CBK286432	57.18	37.5656
CBK200741G	57.56	58.6621
CBK268518	57.9	65.9668
CBK264780	57.94	60.5829
CBK262525	58.15	52.0914
CBK288966	58.45	57.0881
CBK266688	58.9	52.8195
CBK062896	59.32	59.4854
CBK263585	59.93	61.3734
CBK268165	60.07	64.8083
CBK287886	60.22	59.7378
CBK284945	60.46	58.3748
CBK041686G	61.14	61.9507
CBK304390	61.28	66.5815
CBK153243	61.86	61.9751
CBK304191	61.86	61.6615
CBK307262	61.86	54.5733
CBK265837	62.57	65.6123
CBK006551	62.68	68.715
CBK016721	62.78	54.3374
CBK265948	64.69	64.0818
CBK285808	64.7	35.0611
CBK268897	64.85	55.8123
CBK039915	65.03	60.7895
CBK305073	65.05	39.5827
CBK074531	66.24	50.1447
CBK305947	66.53	41.4244
CBK261048	66.71	67.0282
CBK262876	66.9	47.0132
CBK091307	67.06	61.2367
CBK063161	67.15	68.1971
CBK201236	67.35	54.329
CBK265667	67.41	63.3824
CBK297787	67.83	62.8833
CBK074406	68	56.38
CBK266541	68.98	39.9807
CBK282923	69.18	69.361
CBK016399	69.24	58.4515
CBK042004	69.65	67.4931
CBK268743	69.88	41.5517
CBK051554C	69.9	64.4596
CBK037796	70.13	58.6365
CBK045469	70.15	66.001
CBK155481	70.3	69.2765
CBK293922	70.38	65.7468
CBK267044	70.4	68.4826
CBK038978	70.54	65.6211
CBK285621	70.78	48.3562
CBK061010	70.9	62.9068
CBK269056	71.24	65.6381
CBK262875	72.09	50.7997
CBK261329	72.21	65.7871
CBK268201	72.66	67.6992
CBK288998	72.77	68.4452
CBK285627	72.83	65.5137
CBK263236	72.9	68.8615
CBK263630	73.13	47.0411
CBK297086	73.68	68.3726
CBK287674	73.8	65.61
CBK001248	74.18	61.9659
CBK285645	74.41	63.9918
CBK262344	74.79	66.1282
CBK262486	74.89	69.67
CBK287023	75.15	56.0094
CBK149279	76.05	59.077
CBK286147	77.25	69.0149
CBK300515	78.32	64.2926
CBK026475	79.1	67.8092
CBK263965	79.13	55.3327
CBK039331	79.26	64.316
CBK263625	80.2	62.217
CBK266798	80.82	69.4399
CBK090959	81.17	61.4623
CBK286127	81.42	59.0634
CBK285584	81.54	69.0662
CBK287792	81.85	68.4273
CBK300519	82.05	69.8085
CBK286284	82.09	69.7509
CBK281841	82.39	68.7537
CBK064081	83.13	69.4018
CBK263968	83.21	66.7237
CBK039943	83.61	63.5871
CBK265386	83.77	68.3021
CBK266516	84.37	64.1142
CBK107369	84.46	67.6628
CBK286131	84.64	67.9668
CBK037210	84.94	69.8165
CBK200566	85.14	60.4179
CBK263392	85.27	67.2887
CBK090702	85.74	68.3528
CBK286209	85.85	54.0202
CBK285581	85.95	54.1307
CBK262757C	86.82	58.5681
CBK036851	87.11	60.8848
CBK286140	88.17	64.9223
CBK285913	89.26	67.9442
CBK263506	89.84	59.1543
CBK285660	90.65	63.7395
CBK263465	91.39	67.9191
CBK061708	94.37	66.7791
CBK263940	94.65	69.1533
CBK286231	95.17	69.8514
CBK263716	95.26	60.1138
CBK265131	95.42	69.1762
CBK051167	95.58	68.1349
CBK285603	95.96	59.1814
CBK263632	96.12	59.6582
CBK263589	96.28	69.0232
CBK285655	96.83	68.3651
CBK022599C	96.87	67.0687
CBK285658	97.05	67.5844
CBK018284	97.98	58.2935
CBK264387	100.46	50.4047
CBK263613	102.33	63.0531
CBK282572	102.46	66.0176
CBK285640	103.45	62.7469
CBK265904	103.79	32.5041
CBK066880	104.36	69.0179
CBK268179	104.81	54.1703
CBK305216	105.58	69.8009
CBK262752	106.99	68.7663
CBK266706	109.58	50.8201
CBK263439	110.7	63.6567
CBK262730	114.91	59.6417
CBK287820	115.7	63.5127
CBK263717	135.99	69.9373
CBK288086	142.59	63.6195

### Sheet: 3-point DR confirmation screen
inhibitor ratio in % of DMSO in 3 point DR
Compound name	1,25µM	10µM	25µM
CBK034113T	3.38	3.49	3.97
CBK004430C	52.51	12.36	10.01
CBK268164	16.96	13.46	15.79
CBK287566	32.2	14.49	12.45
CBK297479	22.78	15.16	6.95
CBK060949	24.58	15.32	14.84
CBK252188	23.48	18.44	17.53
CBK289430	26.59	21.1	18.06
CBK285183	26.88	25	25.32
CBK287793	29.73	26.46	26.3
CBK307501	65.77	27.72	19.01
CBK261099	87.87	28.12	20.33
CBK036829	30.58	28.26	23.89
CBK266493	71.68	29.79	19.85
CBK043490	42.14	33.5	42.63
CBK263805	86.58	34.7	37.23
CBK270147	67.46	36.53	31.54
CBK268411	57.58	36.98	44.15
CBK265029	42.87	37.02	41.49
CBK289429	77.39	37.95	25.1
CBK267220	37.05	38.03	35.23
CBK041770	87.04	38.74	21.96
CBK287498	48.5	38.86	27.09
CBK264552	98.24	39.29	30.85
CBK289431	40.69	39.64	35.01
CBK041141	73.08	39.97	26.77
CBK057196	87.72	41.93	54.92
CBK089520	102.96	42.05	27.05
CBK305726	56.48	43.08	40.65
CBK287405	85.06	44.02	37.56
CBK282317	82.84	44.14	38.74
CBK115653	102.36	44.29	30.56
CBK160114	85.59	44.68	50.92
CBK156162	90.07	45.11	42.18
CBK268396	103.96	45.61	35.38
CBK269664	81.1	46	43.19
CBK287356	57.93	46.81	38.3
CBK307578	90.99	47.03	55.63
CBK090853	52.88	47.4	50.86
CBK044470	88.28	47.77	38.46
CBK267534	90.59	47.89	41.98
CBK288958	87.46	49.57	32.19
CBK287797	56.4	50.26	50.62
CBK265229C	61.04	50.32	47.98
CBK282893	35.05	50.63	49.82
CBK288967	72.4	51.56	56.38
CBK291244	98.44	51.64	61.88
CBK299796	70.27	52.51	51.5
CBK307095	92.14	52.75	39.48
CBK285274	46.56	53.46	42.21
CBK285536	92.75	53.62	41.6
CBK288515	103.31	54.67	57.28
CBK285976	100.24	54.92	38.28
CBK268229	87.9	55.01	41.38
CBK025372	57.08	55.36	60.82
CBK286090	88.95	55.84	45.24
CBK267043	86.16	55.97	51.64
CBK070652	98.24	56.02	40.01
CBK038093	96.57	56.08	41.49
CBK283799	82.47	56.53	73.63
CBK017926	102.57	56.74	59.08
CBK306931	63.85	57.03	34.93
CBK286432	88.65	57.18	45.46
CBK200741G	69.12	57.56	228.1
CBK268518	92.69	57.9	44.36
CBK264780	106.05	57.94	63.26
CBK262525	95.89	58.15	45.9
CBK288966	83.59	58.45	61.07
CBK266688	51.82	58.9	60.64
CBK062896	106	59.32	44.99
CBK263585	103.98	59.93	46.57
CBK268165	101.19	60.07	57.1
CBK287886	91.12	60.22	69.03
CBK284945	68.44	60.46	68.97
CBK041686G	99.49	61.14	25.2
CBK304390	86.09	61.28	55.3
CBK153243	95.81	61.86	46.56
CBK304191	68.27	61.86	63.59
CBK307262	102.54	61.86	40.69
CBK265837	100.34	62.57	59.77
CBK006551	63.31	62.68	66.65
CBK016721	75.62	62.78	67.59
CBK265948	104.36	64.69	58.84
CBK285808	102.19	64.7	45.67
CBK268897	95.78	64.85	59.34
CBK039915	79.73	65.03	69.26
CBK305073	101.53	65.05	48.44
CBK074531	61.78	66.24	65.09
CBK305947	107.35	66.53	46.7
CBK261048	102.09	66.71	49.9
CBK262876	80.77	66.9	68.45
CBK091307	102.84	67.06	71.8
CBK063161	102.59	67.15	76.44
CBK201236	68.23	67.35	65.46
CBK265667	111.35	67.41	63.95
CBK297787	97.59	67.83	66.49
CBK074406	98.57	68	66.65
CBK266541	99.57	68.98	58.65
CBK282923	95.61	69.18	74.94
CBK016399	112.24	69.24	68.12
CBK042004	95.61	69.65	45.35
CBK268743	103.06	69.88	38.39
CBK051554C	104.54	69.9	48.91
CBK037796	97.44	70.13	59.43
CBK045469	97.19	70.15	48.16
CBK155481	101.98	70.3	47.52
CBK293922	105.07	70.38	72.62
CBK267044	88.9	70.4	74.33
CBK038978	107.4	70.54	67.03
CBK285621	90.59	70.78	56.25
CBK061010	99.42	70.9	57.16
CBK269056	92.46	71.24	73.51
CBK262875	74.96	72.09	71.53
CBK261329	102	72.21	49.74
CBK268201	102.21	72.66	54.13
CBK288998	89.61	72.77	66.34
CBK285627	108.58	72.83	53.83
CBK263236	96.03	72.9	58.17
CBK263630	100.7	73.13	68.69
CBK297086	97.75	73.68	66.67
CBK287674	99.3	73.8	47.19
CBK001248	94.75	74.18	59.56
CBK285645	96.03	74.41	73.5
CBK262344	106.9	74.79	50.42
CBK262486	91.78	74.89	65.49
CBK287023	158.24	75.15	28.08
CBK149279	106.35	76.05	54.15
CBK286147	99.89	77.25	62.83
CBK300515	87.92	78.32	68.2
CBK026475	113.77	79.1	66.66
CBK263965	89.84	79.13	73.43
CBK039331	98.42	79.26	73.28
CBK263625	99.26	80.2	90.45
CBK266798	99.89	80.82	67.98
CBK090959	85.9	81.17	74.06
CBK286127	103.08	81.42	61.3
CBK285584	104.26	81.54	46.78
CBK287792	104.54	81.85	68.69
CBK300519	82.68	82.05	90.26
CBK286284	108.14	82.09	64.66
CBK281841	87.76	82.39	63.64
CBK064081	97.5	83.13	72.08
CBK263968	96.65	83.21	68.98
CBK039943	111.79	83.61	75.07
CBK265386	66.07	83.77	82.6
CBK266516	94.51	84.37	70.89
CBK107369	99.55	84.46	59.39
CBK286131	115.57	84.64	65.22
CBK037210	106.44	84.94	72.71
CBK200566	107.01	85.14	71.32
CBK263392	103.53	85.27	61.93
CBK090702	97.2	85.74	55.67
CBK286209	111.47	85.85	70.07
CBK285581	100.58	85.95	65.92
CBK262757C	101.9	86.82	95.85
CBK036851	99.17	87.11	71.03
CBK286140	103.43	88.17	72.21
CBK285913	93.61	89.26	63.68
CBK263506	98.16	89.84	58.23
CBK285660	96.73	90.65	88.5
CBK263465	99.39	91.39	99.35
CBK061708	89.17	94.37	96.43
CBK263940	91.64	94.65	81.77
CBK286231	104.17	95.17	68.37
CBK263716	100.81	95.26	66.22
CBK265131	100.31	95.42	97.2
CBK051167	62.8	95.58	95.9
CBK285603	113.43	95.96	101.25
CBK263632	102.82	96.12	100.88
CBK263589	103.6	96.28	100.13
CBK285655	113.28	96.83	91.14
CBK022599C	105.75	96.87	87.71
CBK285658	103.81	97.05	96.72
CBK018284	101.16	97.98	81.39
CBK264387	96.84	100.46	88.54
CBK263613	103.17	102.33	91.2
CBK282572	107.25	102.46	85.84
CBK285640	102.38	103.45	98.32
CBK265904	109.73	103.79	101.05
CBK066880	112.17	104.36	103.03
CBK268179	106.17	104.81	81.36
CBK305216	109	105.58	70.15
CBK262752	99.88	106.99	99.24
CBK266706	109.49	109.58	102.71
CBK263439	103.91	110.7	101.85
CBK262730	109.38	114.91	116.63
CBK287820	107.59	115.7	110.28
CBK263717	98.63	135.99	124.04
CBK288086	115.45	142.59	131.7
