## Supplemental Table 2 for "Disrupting Notch signalling by a small molecule inhibiting dihydroorotate dehydrogenase activity"

### Sheet: inhib. conf vs counter 1.25 µM 
	Counter screen (Hek APP-C99)	Confirmation screen
CBK041770	97.66	87.04
CBK070652	137.898	98.24
CBK038093	131.882	96.57
CBK287566	103.343	32.2
CBK287405	124.501	85.06
CBK286432	147.234	88.65
CBK262875	144.114	74.96
CBK288515	130.206	103.31
CBK262876	157.74	80.77
CBK285808	113.274	102.19
CBK149279	126.189	106.35
CBK285976	126.453	100.24
CBK288958	119.354	87.46
CBK074531	157.286	61.78
CBK304390	99.8413	86.09
CBK261099	124.05	87.87
CBK267220	83.6577	37.05
CBK307501	75.6745	65.77
CBK090702	124.461	97.2
CBK307578	77.9879	90.99
CBK074406	102.219	98.57
CBK305073	92.5403	101.53
CBK287793	55.1104	29.73
CBK268411	87.6562	57.58
CBK289430	45.7274	26.59
CBK282317	105.007	82.84
CBK305947	96.636	107.35
CBK026475	131.287	113.77
CBK039915	100.246	79.73
CBK051167	143.117	62.8
CBK037210	145.802	106.44
CBK262344	125.016	106.9
CBK025372	83.7376	57.08
CBK201236	135.674	68.23
CBK285584	115.737	104.26
CBK287886	120.444	91.12
CBK285536	117.509	92.75
CBK006551	120.258	63.31
CBK286209	122.139	111.47
CBK288966	111.92	83.59
CBK287792	130.749	104.54
CBK090853	81.4494	52.88
CBK307262	94.8081	102.54
CBK091307	109.913	102.84
CBK287797	126.445	56.4
CBK156162	80.6969	90.07
CBK252188	34.0383	23.48
CBK022599C	139.026	105.75
CBK285660	123.023	96.73
CBK289431	71.3603	40.69
CBK063161	122.544	102.59
CBK285640	117.033	102.38
CBK285183	41.0658	26.88
CBK297787	128.265	97.59
CBK285603	114.441	113.43
CBK288086	131.776	115.45
CBK285658	116.234	103.81
CBK291244	109.067	98.44
CBK282923	113.287	95.61
CBK287023	272.818	158.24
CBK036829	49.8899	30.58
CBK064081	142.663	97.5
CBK266493	76.0941	71.68
CBK036851	131.875	99.17
CBK285645	110.551	96.03
CBK286090	109.293	88.95
CBK286231	115.104	104.17
CBK051554C	119.12	104.54
CBK265029	72.8085	42.87
CBK287356	98.5377	57.93
CBK287674	116.827	99.3
CBK282572	126.48	107.25
CBK304191	93.1875	68.27
CBK286284	125.664	108.14
CBK268743	83.8951	103.06
CBK263236	112.602	96.03
CBK285581	110.016	100.58
CBK286140	120.839	103.43
CBK281841	103.064	87.76
CBK285627	108.481	108.58
CBK299796	99.2892	70.27
CBK017926	114.105	102.57
CBK016721	100.332	75.62
CBK286131	115.358	115.57
CBK285655	118.781	113.28
CBK042004	95.0861	95.61
CBK300519	114.04	82.68
CBK001248	125.336	94.75
CBK043490	53.7711	42.14
CBK039331	81.307	98.42
CBK263630	75.938	100.7
CBK261329	112.612	102
CBK160114	100.825	85.59
CBK263585	97.7365	103.98
CBK200566	86.8971	107.01
CBK039943	92.7537	111.79
CBK155481	112.379	101.98
CBK263613	111.811	103.17
CBK044470	113.971	88.28
CBK263439	129.964	103.91
CBK263392	118.687	103.53
CBK286127	111.25	103.08
CBK004430C	64.6272	52.51
CBK297479	29.6718	22.78
CBK057196	87.7567	87.72
CBK285913	112.466	93.61
CBK263506	111.997	98.16
CBK062896	123.747	106
CBK288998	112.146	89.61
CBK107369	102.768	99.55
CBK287498	59.4486	48.5
CBK268396	92.9365	103.96
CBK284945	77.0742	68.44
CBK285621	144.302	90.59
CBK286147	116.165	99.89
CBK305216	80.9017	109
CBK045469	111.994	97.19
CBK266541	90.8396	99.57
CBK264780	91.2889	106.05
CBK267534	80.3246	90.59
CBK090959	113.628	85.9
CBK262486	97.2325	91.78
CBK261048	111.113	102.09
CBK153243	114.1	95.81
CBK300515	105.478	87.92
CBK268164	18.6509	16.96
CBK268897	84.4622	95.78
CBK269664	81.1967	81.1
CBK293922	112.408	105.07
CBK288967	131.331	72.4
CBK287820	122.931	107.59
CBK270147	69.3564	67.46
CBK266688	87.8824	51.82
CBK305726	90.9896	56.48
CBK306931	61.1492	63.85
CBK307095	75.2612	92.14
CBK060949	27.9747	24.58
CBK268179	86.3165	106.17
CBK266798	88.9457	99.89
CBK297086	112.46	97.75
CBK265837	81.1938	100.34
CBK038978	107.262	107.4
CBK265386	94.9777	66.07
CBK265667	95.0128	111.35
CBK266516	87.1317	94.51
CBK263805	76.8777	86.58
CBK263632	82.1878	102.82
CBK268165	84.6938	101.19
CBK262525	108.04	95.89
CBK267044	77.7254	88.9
CBK268229	77.9885	87.9
CBK268518	82.6957	92.69
CBK283799	72.8662	82.47
CBK267043	80.2065	86.16
CBK263940	82.5079	91.64
CBK266706	93.711	109.49
CBK263968	84.2712	96.65
CBK263465	83.5968	99.39
CBK089520	115.441	102.96
CBK262757C	82.618	101.9
CBK268201	88.9249	102.21
CBK061708	106.821	89.17
CBK016399	108.326	112.24
CBK269056	83.9175	92.46
CBK265904	94.1312	109.73
CBK265948	82.9558	104.36
CBK041686G	78.542	99.49
CBK037796	107.155	97.44
CBK264387	86.2894	96.84
CBK265229C	51.4287	61.04
CBK285274	89.2694	46.56
CBK263625	77.6004	99.26
CBK263717	90.1728	98.63
CBK262730	80.5906	109.38
CBK262752	89.3676	99.88
CBK041141	52.1386	73.08
CBK115653	104.901	102.36
CBK066880	113.382	112.17
CBK263589	74.5086	103.6
CBK263965	67.5289	89.84
CBK018284	78.7928	101.16
CBK263716	76.1123	100.81
CBK265131	81.4449	100.31
CBK034113T	2.40962	3.38
CBK289429	76.2773	77.39
CBK061010	68.0651	99.42
CBK264552	90.0135	98.24
CBK200741G	64.9707	69.12
CBK282893	21.5001	35.05

### Sheet: inhib. conf vs counter 10 µM 
	Counter screen (Hek APP-C99)	Confirmation screen
CBK006551	107.421	62.68
CBK016399	66.856	69.24
CBK016721	93.0548	62.78
CBK017926	90.8329	56.74
CBK018284	65.9057	97.98
CBK039915	112.66	65.03
CBK039943	118.084	83.61
CBK039331	111.029	79.26
CBK004430C	15.9044	12.36
CBK026475	139.331	79.1
CBK036829	40.3616	28.26
CBK036851	128.094	87.11
CBK037796	57.0696	70.13
CBK038093	179.892	56.08
CBK037210	149.016	84.94
CBK025372	88.439	55.36
CBK038978	74.8482	70.54
CBK001248	96.5522	74.18
CBK034113T	2.11216	3.49
CBK089520	34.9108	42.05
CBK115653	31.849	44.29
CBK107369	93.4197	84.46
CBK070652	217.799	56.02
CBK022599C	156.522	96.87
CBK160114	63.19	44.68
CBK090702	148.105	85.74
CBK090853	79.1571	47.4
CBK090959	84.1629	81.17
CBK091307	118.514	67.06
CBK149279	202.164	76.05
CBK153243	60.41	61.86
CBK156162	77.525	45.11
CBK261048	72.5815	66.71
CBK261099	80.4848	28.12
CBK261329	101.468	72.21
CBK262344	111.169	74.79
CBK262486	83.0079	74.89
CBK262525	53.2987	58.15
CBK262730	95.315	114.91
CBK262752	84.0351	106.99
CBK262757C	77.7915	86.82
CBK262875	182.852	72.09
CBK262876	158.007	66.9
CBK263236	104.538	72.9
CBK263392	104.322	85.27
CBK263439	126.988	110.7
CBK263465	86.0986	91.39
CBK155481	79.0544	70.3
CBK263506	101.14	89.84
CBK263585	79.4196	59.93
CBK263589	81.1413	96.28
CBK263613	133.051	102.33
CBK263625	71.7145	80.2
CBK263630	106.482	73.13
CBK263632	96.2883	96.12
CBK263716	65.1755	95.26
CBK263717	108.113	135.99
CBK263805	35.8674	34.7
CBK263940	78.7945	94.65
CBK263965	60.6442	79.13
CBK263968	78.4587	83.21
CBK264387	77.828	100.46
CBK264552	11.5954	39.29
CBK264780	87.928	57.94
CBK265029	56.2913	37.02
CBK265131	70.4139	95.42
CBK265229C	40.2417	50.32
CBK265386	80.3042	83.77
CBK265667	76.3136	67.41
CBK265837	71.4413	62.57
CBK265904	84.3689	103.79
CBK265948	60.1692	64.69
CBK266493	50.4808	29.79
CBK266516	78.1575	84.37
CBK266541	78.0318	68.98
CBK266688	55.9842	58.9
CBK266706	98.1343	109.58
CBK266798	80.2733	80.82
CBK267043	49.6455	55.97
CBK267044	67.1431	70.4
CBK267220	80.6746	38.03
CBK267534	57.0978	47.89
CBK268164	15.5993	13.46
CBK268165	58.5616	60.07
CBK268179	110.641	104.81
CBK268201	57.8025	72.66
CBK268229	46.4022	55.01
CBK268396	62.7231	45.61
CBK268411	82.1635	36.98
CBK268518	54.532	57.9
CBK268743	97.0997	69.88
CBK268897	69.2174	64.85
CBK269056	57.8823	71.24
CBK269664	50.3902	46
CBK270147	37.9378	36.53
CBK041770	168.285	38.74
CBK042004	91.4249	69.65
CBK041686G	63.4973	61.14
CBK200566	108.337	85.14
CBK200741G	51.5756	57.56
CBK041141	34.508	39.97
CBK201236	107.309	67.35
CBK281841	127.42	82.39
CBK282317	94.6178	44.14
CBK282572	147.071	102.46
CBK282893	17.7079	50.63
CBK282923	114.245	69.18
CBK283799	49.5322	56.53
CBK284945	82.728	60.46
CBK285183	39.7347	25
CBK285274	28.328	53.46
CBK285536	93.7274	53.62
CBK285581	109.977	85.95
CBK285584	118.766	81.54
CBK285603	149.192	95.96
CBK285621	70.2294	70.78
CBK285627	92.4243	72.83
CBK285640	141.714	103.45
CBK285645	111.342	74.41
CBK285655	125.799	96.83
CBK285658	146.594	97.05
CBK285660	137.889	90.65
CBK285808	164.738	64.7
CBK285913	101.116	89.26
CBK285976	144.934	54.92
CBK286090	80.905	55.84
CBK286127	104.849	81.42
CBK286131	121.032	84.64
CBK286140	119.539	88.17
CBK286147	87.6132	77.25
CBK286209	152.226	85.85
CBK286231	132.347	95.17
CBK286284	106.719	82.09
CBK286432	151.868	57.18
CBK287023	92.454	75.15
CBK287356	61.0079	46.81
CBK287405	136.797	44.02
CBK287498	45.9345	38.86
CBK287566	39.9055	14.49
CBK287674	108.949	73.8
CBK287792	131.171	81.85
CBK287793	51.6313	26.46
CBK287797	74.4581	50.26
CBK287820	128.958	115.7
CBK287886	112.073	60.22
CBK288086	212.688	142.59
CBK288515	154.96	54.67
CBK288958	115.277	49.57
CBK288966	119.634	58.45
CBK288967	62.4433	51.56
CBK288998	93.0696	72.77
CBK289429	23.6494	37.95
CBK289430	36.8441	21.1
CBK289431	58.3906	39.64
CBK291244	106.293	51.64
CBK293922	84.3098	70.38
CBK297086	71.0195	73.68
CBK297479	16.3564	15.16
CBK297787	106.874	67.83
CBK252188	30.8219	18.44
CBK299796	73.9308	52.51
CBK300515	83.0348	78.32
CBK300519	117.63	82.05
CBK304191	85.6983	61.86
CBK304390	142.441	61.28
CBK305073	128.779	65.05
CBK305216	112.721	105.58
CBK305726	38.7094	43.08
CBK305947	117.736	66.53
CBK306931	59.0316	57.03
CBK307095	58.3623	52.75
CBK307262	101.41	61.86
CBK307501	71.3463	27.72
CBK307578	119.392	47.03
CBK045469	85.7352	70.15
CBK051554C	106.698	69.9
CBK043490	45.041	33.5
CBK044470	63.9945	47.77
CBK057196	63.1682	41.93
CBK062896	77.0476	59.32
CBK063161	124.068	67.15
CBK064081	125.744	83.13
CBK074406	153.264	68
CBK074531	149.649	66.24
CBK051167	148.065	95.58
CBK066880	77.2524	104.36
CBK061708	76.2177	94.37
CBK060949	14.9335	15.32
CBK061010	42.5587	70.9

### Sheet: inhib. conf vs counter 25 µM 
	Counter screen (Hek APP-C99)	Confirmation screen
CBK041770	191.93	21.96
CBK070652	248.005	40.01
CBK038093	242.466	41.49
CBK287566	31.4737	12.45
CBK287405	152.71	37.56
CBK286432	184.43	45.46
CBK262875	235.55	71.53
CBK288515	217.114	57.28
CBK262876	229.091	68.45
CBK285808	197.235	45.67
CBK149279	187.927	54.15
CBK285976	135.333	38.28
CBK288958	128.996	32.19
CBK074531	152.464	65.09
CBK304390	185.661	55.3
CBK261099	59.6521	20.33
CBK267220	81.7227	35.23
CBK307501	62.1579	19.01
CBK090702	225.49	55.67
CBK307578	134.265	55.63
CBK074406	157.86	66.65
CBK305073	156.425	48.44
CBK287793	53.8972	26.3
CBK268411	79.1427	44.15
CBK289430	41.7536	18.06
CBK282317	81.6355	38.74
CBK305947	143.594	46.7
CBK026475	160.078	66.66
CBK039915	149.309	69.26
CBK051167	175.047	95.9
CBK037210	145.862	72.71
CBK262344	150.148	50.42
CBK025372	121.57	60.82
CBK201236	111.078	65.46
CBK285584	146.159	46.78
CBK287886	121.369	69.03
CBK285536	86.1123	41.6
CBK006551	98.911	66.65
CBK286209	137.68	70.07
CBK288966	78.6531	61.07
CBK287792	142.873	68.69
CBK090853	85.0607	50.86
CBK307262	108.154	40.69
CBK091307	134.953	71.8
CBK287797	72.4897	50.62
CBK156162	98.2456	42.18
CBK252188	28.4735	17.53
CBK022599C	157.784	87.71
CBK285660	173.517	88.5
CBK289431	60.988	35.01
CBK063161	120.812	76.44
CBK285640	221.823	98.32
CBK285183	40.5061	25.32
CBK297787	120.454	66.49
CBK285603	200.969	101.25
CBK288086	254.887	131.7
CBK285658	185.534	96.72
CBK291244	81.901	61.88
CBK282923	123.378	74.94
CBK287023	60.9477	28.08
CBK036829	38.9441	23.89
CBK064081	112.42	72.08
CBK266493	40.1166	19.85
CBK036851	121.544	71.03
CBK285645	131.06	73.5
CBK286090	85.9361	45.24
CBK286231	141.481	68.37
CBK051554C	88.6057	48.91
CBK265029	52.0427	41.49
CBK287356	58.8647	38.3
CBK287674	82.2301	47.19
CBK282572	142.684	85.84
CBK304191	98.7066	63.59
CBK286284	126.932	64.66
CBK268743	96.0793	38.39
CBK263236	96.4444	58.17
CBK285581	131.947	65.92
CBK286140	126.349	72.21
CBK281841	85.6553	63.64
CBK285627	119.29	53.83
CBK299796	70.6488	51.5
CBK017926	79.5551	59.08
CBK016721	86.6093	67.59
CBK286131	110.352	65.22
CBK285655	161.071	91.14
CBK042004	91.8319	45.35
CBK300519	117.681	90.26
CBK001248	91.3231	59.56
CBK043490	59.5351	42.63
CBK039331	121.748	73.28
CBK263630	111.178	68.69
CBK261329	70.4257	49.74
CBK160114	68.3825	50.92
CBK263585	84.4948	46.57
CBK200566	131.766	71.32
CBK039943	117.379	75.07
CBK155481	95.8816	47.52
CBK263613	135.469	91.2
CBK044470	49.4772	38.46
CBK263439	166.027	101.85
CBK263392	101.928	61.93
CBK286127	94.8325	61.3
CBK004430C	15.3647	10.01
CBK297479	13.7439	6.95
CBK057196	70.7016	54.92
CBK285913	107.327	63.68
CBK263506	101.434	58.23
CBK062896	57.6286	44.99
CBK288998	78.0614	66.34
CBK107369	103.762	59.39
CBK287498	37.5284	27.09
CBK268396	54.2763	35.38
CBK284945	75.4755	68.97
CBK285621	76.3319	56.25
CBK286147	91.8531	62.83
CBK305216	139.661	70.15
CBK045469	60.8775	48.16
CBK266541	96.7353	58.65
CBK264780	68.5641	63.26
CBK267534	62.4914	41.98
CBK090959	92.6062	74.06
CBK262486	85.4919	65.49
CBK261048	66.8065	49.9
CBK153243	67.2243	46.56
CBK300515	81.3395	68.2
CBK268164	16.866	15.79
CBK268897	82.691	59.34
CBK269664	52.7246	43.19
CBK293922	69.9917	72.62
CBK288967	22.0436	56.38
CBK287820	114.226	110.28
CBK270147	39.5106	31.54
CBK266688	59.1824	60.64
CBK305726	38.6206	40.65
CBK306931	46.1018	34.93
CBK307095	52.8801	39.48
CBK060949	17.0968	14.84
CBK268179	100.032	81.36
CBK266798	85.7956	67.98
CBK297086	72.015	66.67
CBK265837	64.7768	59.77
CBK038978	65.0386	67.03
CBK265386	72.9967	82.6
CBK265667	59.0065	63.95
CBK266516	84.3777	70.89
CBK263805	37.1839	37.23
CBK263632	97.7526	100.88
CBK268165	58.1803	57.1
CBK262525	35.0723	45.9
CBK267044	71.3714	74.33
CBK268229	48.9339	41.38
CBK268518	41.2909	44.36
CBK283799	70.8321	73.63
CBK267043	47.2464	51.64
CBK263940	85.4287	81.77
CBK266706	96.7789	102.71
CBK263968	55.6701	68.98
CBK263465	82.5038	99.35
CBK089520	11.624	27.05
CBK262757C	81.5729	95.85
CBK268201	54.2129	54.13
CBK061708	74.0231	96.43
CBK016399	40.5736	68.12
CBK269056	65.4438	73.51
CBK265904	93.8447	101.05
CBK265948	46.2005	58.84
CBK041686G	6.47535	25.2
CBK037796	38.9327	59.43
CBK264387	80.2077	88.54
CBK265229C	42.4527	47.98
CBK285274	30.2018	42.21
CBK263625	68.1297	90.45
CBK263717	102.636	124.04
CBK262730	99.8414	116.63
CBK262752	83.2275	99.24
CBK041141	23.4387	26.77
CBK115653	19.4915	30.56
CBK066880	79.3427	103.03
CBK263589	76.7	100.13
CBK263965	63.1512	73.43
CBK018284	79.1239	81.39
CBK263716	54.1146	66.22
CBK265131	64.7885	97.2
CBK034113T	3.58161	3.97
CBK289429	12.3867	25.1
CBK061010	31.5543	57.16
CBK264552	9.78889	30.85
CBK200741G	65.4977	228.1
CBK282893	20.024	49.82

### Sheet: inhib. 3DR in % of DMSO counter
	1,25µM	10µM	25µM
CBK006551	120.26	107.42	98.91
CBK016399	108.33	66.86	40.57
CBK016721	100.33	93.05	86.61
CBK017926	114.11	90.83	79.56
CBK018284	78.79	65.91	79.12
CBK039915	100.25	112.66	149.31
CBK039943	92.75	118.08	117.38
CBK039331	81.31	111.03	121.75
CBK004430C	64.63	15.9	15.36
CBK026475	131.29	139.33	160.08
CBK036829	49.89	40.36	38.94
CBK036851	131.88	128.09	121.54
CBK037796	107.16	57.07	38.93
CBK038093	131.88	179.89	242.47
CBK037210	145.8	149.02	145.86
CBK025372	83.74	88.44	121.57
CBK038978	107.26	74.85	65.04
CBK001248	125.34	96.55	91.32
CBK034113T	2.41	2.11	3.58
CBK089520	115.44	34.91	11.62
CBK115653	104.9	31.85	19.49
CBK107369	102.77	93.42	103.76
CBK070652	137.9	217.8	248.01
CBK022599C	139.03	156.52	157.78
CBK160114	100.82	63.19	68.38
CBK090702	124.46	148.1	225.49
CBK090853	81.45	79.16	85.06
CBK090959	113.63	84.16	92.61
CBK091307	109.91	118.51	134.95
CBK149279	126.19	202.16	187.93
CBK153243	114.1	60.41	67.22
CBK156162	80.7	77.52	98.25
CBK261048	111.11	72.58	66.81
CBK261099	124.05	80.48	59.65
CBK261329	112.61	101.47	70.43
CBK262344	125.02	111.17	150.15
CBK262486	97.23	83.01	85.49
CBK262525	108.04	53.3	35.07
CBK262730	80.59	95.32	99.84
CBK262752	89.37	84.04	83.23
CBK262757C	82.62	77.79	81.57
CBK262875	144.11	182.85	235.55
CBK262876	157.74	158.01	229.09
CBK263236	112.6	104.54	96.44
CBK263392	118.69	104.32	101.93
CBK263439	129.96	126.99	166.03
CBK263465	83.6	86.1	82.5
CBK155481	112.38	79.05	95.88
CBK263506	112	101.14	101.43
CBK263585	97.74	79.42	84.49
CBK263589	74.51	81.14	76.7
CBK263613	111.81	133.05	135.47
CBK263625	77.6	71.71	68.13
CBK263630	75.94	106.48	111.18
CBK263632	82.19	96.29	97.75
CBK263716	76.11	65.18	54.11
CBK263717	90.17	108.11	102.64
CBK263805	76.88	35.87	37.18
CBK263940	82.51	78.79	85.43
CBK263965	67.53	60.64	63.15
CBK263968	84.27	78.46	55.67
CBK264387	86.29	77.83	80.21
CBK264552	90.01	11.6	9.79
CBK264780	91.29	87.93	68.56
CBK265029	72.81	56.29	52.04
CBK265131	81.44	70.41	64.79
CBK265229C	51.43	40.24	42.45
CBK265386	94.98	80.3	73
CBK265667	95.01	76.31	59.01
CBK265837	81.19	71.44	64.78
CBK265904	94.13	84.37	93.84
CBK265948	82.96	60.17	46.2
CBK266493	76.09	50.48	40.12
CBK266516	87.13	78.16	84.38
CBK266541	90.84	78.03	96.74
CBK266688	87.88	55.98	59.18
CBK266706	93.71	98.13	96.78
CBK266798	88.95	80.27	85.8
CBK267043	80.21	49.65	47.25
CBK267044	77.73	67.14	71.37
CBK267220	83.66	80.67	81.72
CBK267534	80.32	57.1	62.49
CBK268164	18.65	15.6	16.87
CBK268165	84.69	58.56	58.18
CBK268179	86.32	110.64	100.03
CBK268201	88.92	57.8	54.21
CBK268229	77.99	46.4	48.93
CBK268396	92.94	62.72	54.28
CBK268411	87.66	82.16	79.14
CBK268518	82.7	54.53	41.29
CBK268743	83.9	97.1	96.08
CBK268897	84.46	69.22	82.69
CBK269056	83.92	57.88	65.44
CBK269664	81.2	50.39	52.72
CBK270147	69.36	37.94	39.51
CBK041770	97.66	168.28	191.93
CBK042004	95.09	91.42	91.83
CBK041686G	78.54	63.5	6.48
CBK200566	86.9	108.34	131.77
CBK200741G	64.97	51.58	65.5
CBK041141	52.14	34.51	23.44
CBK201236	135.67	107.31	111.08
CBK281841	103.06	127.42	85.66
CBK282317	105.01	94.62	81.64
CBK282572	126.48	147.07	142.68
CBK282893	21.5	17.71	20.02
CBK282923	113.29	114.25	123.38
CBK283799	72.87	49.53	70.83
CBK284945	77.07	82.73	75.48
CBK285183	41.07	39.73	40.51
CBK285274	89.27	28.33	30.2
CBK285536	117.51	93.73	86.11
CBK285581	110.02	109.98	131.95
CBK285584	115.74	118.77	146.16
CBK285603	114.44	149.19	200.97
CBK285621	144.3	70.23	76.33
CBK285627	108.48	92.42	119.29
CBK285640	117.03	141.71	221.82
CBK285645	110.55	111.34	131.06
CBK285655	118.78	125.8	161.07
CBK285658	116.23	146.59	185.53
CBK285660	123.02	137.89	173.52
CBK285808	113.27	164.74	197.23
CBK285913	112.47	101.12	107.33
CBK285976	126.45	144.93	135.33
CBK286090	109.29	80.91	85.94
CBK286127	111.25	104.85	94.83
CBK286131	115.36	121.03	110.35
CBK286140	120.84	119.54	126.35
CBK286147	116.17	87.61	91.85
CBK286209	122.14	152.23	137.68
CBK286231	115.1	132.35	141.48
CBK286284	125.66	106.72	126.93
CBK286432	147.23	151.87	184.43
CBK287023	272.82	92.45	60.95
CBK287356	98.54	61.01	58.86
CBK287405	124.5	136.8	152.71
CBK287498	59.45	45.93	37.53
CBK287566	103.34	39.91	31.47
CBK287674	116.83	108.95	82.23
CBK287792	130.75	131.17	142.87
CBK287793	55.11	51.63	53.9
CBK287797	126.44	74.46	72.49
CBK287820	122.93	128.96	114.23
CBK287886	120.44	112.07	121.37
CBK288086	131.78	212.69	254.89
CBK288515	130.21	154.96	217.11
CBK288958	119.35	115.28	129
CBK288966	111.92	119.63	78.65
CBK288967	131.33	62.44	22.04
CBK288998	112.15	93.07	78.06
CBK289429	76.28	23.65	12.39
CBK289430	45.73	36.84	41.75
CBK289431	71.36	58.39	60.99
CBK291244	109.07	106.29	81.9
CBK293922	112.41	84.31	69.99
CBK297086	112.46	71.02	72.01
CBK297479	29.67	16.36	13.74
CBK297787	128.27	106.87	120.45
CBK252188	34.04	30.82	28.47
CBK299796	99.29	73.93	70.65
CBK300515	105.48	83.03	81.34
CBK300519	114.04	117.63	117.68
CBK304191	93.19	85.7	98.71
CBK304390	99.84	142.44	185.66
CBK305073	92.54	128.78	156.42
CBK305216	80.9	112.72	139.66
CBK305726	90.99	38.71	38.62
CBK305947	96.64	117.74	143.59
CBK306931	61.15	59.03	46.1
CBK307095	75.26	58.36	52.88
CBK307262	94.81	101.41	108.15
CBK307501	75.67	71.35	62.16
CBK307578	77.99	119.39	134.26
CBK045469	111.99	85.74	60.88
CBK051554C	119.12	106.7	88.61
CBK043490	53.77	45.04	59.54
CBK044470	113.97	63.99	49.48
CBK057196	87.76	63.17	70.7
CBK062896	123.75	77.05	57.63
CBK063161	122.54	124.07	120.81
CBK064081	142.66	125.74	112.42
CBK074406	102.22	153.26	157.86
CBK074531	157.29	149.65	152.46
CBK051167	143.12	148.06	175.05
CBK066880	113.38	77.25	79.34
CBK061708	106.82	76.22	74.02
CBK060949	27.97	14.93	17.1
CBK061010	68.07	42.56	31.55
