## Supplemental Table 3 for "Disrupting Notch signalling by a small molecule inhibiting dihydroorotate dehydrogenase activity"

### Sheet: inhb. in 11p- DR screen
inhibitors selected for 11-point DR screen
CBK063161
CBK291244
CBK025372
CBK305947
CBK307501
CBK288958
CBK307578
CBK307262
CBK287405
CBK305073
CBK288966
CBK016721
CBK286090
CBK304191
CBK287797
CBK286432
CBK285976
CBK285808
CBK287886
CBK156162
CBK304390
CBK039915
CBK090853
CBK201236
CBK282923
CBK282317
CBK284945
CBK070652
CBK074531
CBK262876
CBK267220
CBK041770
CBK042004
CBK074406
CBK062896
CBK261099
CBK051554C
CBK038093
CBK091307
