## Supplemental Table 5 for "Disrupting Notch signalling by a small molecule inhibiting dihydroorotate dehydrogenase activity"

### Sheet: a) 14point DR Notch assay IC50s
Compound name and assay	LogIC50	IC50	curve fit	averaged IC50s (n=2)	comments
CBK267220	-6.137	7.29e-07
CBK074531	-5.919	1.21e-06
CBK039915	-5.911	1.226e-06			Hit
CBK307578	-5.761	1.73e-06			Hit in second assay
CBK307501	-5.377	4.2e-06			" =+@infinity" , "Unstable" and "Interrupted" are descriptions of curve fits exported Graphpads Prism
CBK040366	-816.3	0	Interrupted
CBK306144	-531	0	Interrupted
CBK066238	-123	1.037e-123	Interrupted
CBK307578	-6.639	2.3e-07		1.611e-06
CBK039915	-6.23	5.89e-07		5.89e-07
CBK066362	-5.939	1.151e-06
CBK039913	-5.925	1.188e-06
CBK040114	-5.871	1.346e-06
CBK040353	-5.763	1.726e-06
CBK016481	Unstable	Unstable
CBK261099	-5.755	1.759e-06
CBK040201	-5.697	2.01e-06
CBK307501	-5.601	2.508e-06		3.744e-06
CBK287405	-5.524	2.992e-06
CBK288958	-5.491	3.227e-06
CBK072377	Unstable	Unstable
CBK074406	-5.454	3.51e-06
CBK285976	-5.454	3.51e-06
CBK305073	-5.303	4.98e-06
CBK285808	-5.292	5.1e-06
CBK288966	-5.268	5.4e-06
CBK315984	310.5	=+@infinity	Interrupted
CBK038093	-5.253	5.589e-06
CBK305947	-5.148	7.11e-06
CBK307414	-5.128	7.45e-06
CBK040334	-5.053	8.858e-06
CBK276708	-4.992	1.02e-05
CBK066361	-4.91	1.231e-05
CBK065120	-4.637	2.31e-05
CBK066148	-4.572	2.677e-05
CBK065162	-4.564	2.73e-05
CBK431895	-4.471	3.38e-05
CBK066200	-4.443	3.608e-05
CBK287402	Unstable	Unstable
CBK287591	Unstable	Unstable
CBK103068	-4.203	6.27e-05
CBK307585	-4.182	6.58e-05
CBK007453	-4.026	9.41e-05
CBK065722	-3.642	0.0002283
CBK246728	-3.503	0.0003139
CBK037499	-3.49	0.0003238
CBK066406	Unstable	Unstable
CBK286436	7.507	32147958
CBK066257	26.5	3.18e+26
CBK033640	30.17	1.465e+30
CBK262107	43.46	2.9e+43
CBK066160	119.9	8.059e+119	Interrupted
CBK037275	154.4	2.608e+154	Interrupted
CBK066271	171.6	4.29e+171	Interrupted
CBK246640	183.1	1.25e+183	Interrupted

### Sheet: b) CTG and Hibit IC50s
cpd ID	IC50 (M)	cell line	days of treatment
CBK046981	1.132e-149	Jurkat	6
CBK046981	4.606e-40	Jurkat	3
CB-103	9.267e-07	RPMI-8402	6
CBK040366	2.504e-17	Jurkat	3
CB-103	3.134e-12	HCC70	3
CBK307501	7.373e-12	HCC70	3
CBK074531	5.394e-10	Jurkat	3
CBK039915	2.742e-07	Jurkat	6
CBK039913	2.824e-06	Jurkat	6
CBK039915	6.138e-07	RPMI-8402	6
CBK040201	3.493e-06	Jurkat	6
CB-103	1.004e-06	RPMI-8402	3
CBK039915	1.155e-06	MDA-MB-468	6
CBK039915	1.238e-06	RPMI-8402	3
CB-103	1.776e-06	Jurkat	6
CBK039915	1.935e-06	MDA-MB-231	6
CBK039915	2.576e-06	HCC70	6
CBK074531	2.667e-06	MDA-MB-468	6
CBK040353	3.645e-06	Jurkat	6
CBK040114	3.871e-06	Jurkat	6
CBK074531	3.146e-06	RPMI-8402	3
CBK039915	3.264e-06	Jurkat	3
CBK040334	8.95e-06	Jurkat	6
CBK277872	9.192e-06	Jurkat	6
CBK277871	1.743e-05	Jurkat	6
CBK040366	5.328e-05	Jurkat	6
CB-103	3.774e-06	Jurkat	3
CBK039913	2.824e-06	RPMI-8402	6
CBK040114	3.871e-06	RPMI-8402	6
CBK040353	4.896e-06	MDA-MB-468	6
CBK040201	5.563e-06	MDA-MB-468	6
CBK039913	5.604e-06	MDA-MB-468	6
CBK074531	7.116e-06	Jurkat	6
CBK040201	3.493e-06	RPMI-8402	6
CBK040334	8.95e-06	RPMI-8402	6
CBK074531	7.131e-07	RPMI-8402	6
CBK267220	9.012e-06	Jurkat	6
CBK040353	3.645e-06	RPMI-8402	6
CBK040201	9.762e-06	MDA-MB-231	6
CBK277872	1.004e-05	MDA-MB-468	6
CBK040201	1.011e-05	Jurkat	3
CBK040353	1.036e-05	MDA-MB-231	6
CBK267220	1.049e-05	RPMI-8402	6
CBK307578	1.227e-05	MDA-MB-468	6
CBK040366	Unstable	RPMI-8402	6
CBK074531	1.251e-05	MDA-MB-231	6
CBK039913	1.34e-05	MDA-MB-231	6
CBK267220	1.354e-05	MDA-MB-468	6
CBK277872	1.404e-05	Jurkat	3
CBK039913	1.516e-05	Jurkat	3
CBK267220	1.517e-05	HCC70	6
CBK040334	1.602e-05	Jurkat	3
CBK277872	1.671e-05	MDA-MB-231	6
CBK267220	1.69e-05	RPMI-8402	3
CBK307501	1.698e-05	Jurkat	6
CBK046981	748727012	RPMI-8402	6
CBK307578	1.778e-05	HCC70	6
CBK267220	1.794e-05	Jurkat	3
CBK307578	2.231e-05	Jurkat	6
CBK074531	2.274e-05	HCC70	6
CBK040114	2.386e-05	Jurkat	3
CBK307578	2.493e-05	HCC70	3
CBK267220	2.619e-05	MDA-MB-231	6
CBK277871	7.926e-06	RPMI-8402	6
CBK040353	2.861e-05	Jurkat	3
CBK307578	3.088e-05	MDA-MB-231	6
CBK307578	3.111e-05	RPMI-8402	3
CBK307501	3.152e-05	RPMI-8402	6
CBK307501	3.421e-05	Jurkat	3
CBK307578	3.504e-05	Jurkat	3
CBK267220	3.559e-05	HCC70	3
CB-103	3.623e-05	MDA-MB-468	6
CBK307501	3.881e-05	HCC70	6
CBK074531	4.277e-05	HCC70	3
CBK307501	4.318e-05	MDA-MB-468	6
CBK074531	4.94e-05	MDA-MB-231	3
CBK267220	5.019e-05	MDA-MB-231	3
CBK277872	1.24e-05	RPMI-8402	6
CB-103	5.76e-05	HCC70	6
CBK307501	5.819e-05	RPMI-8402	3
RO4929097	5.945e-05	Jurkat	6
CBK277871	5.997e-05	Jurkat	3
CBK307501	7.452e-05	MDA-MB-231	6
CB-103	8.528e-05	MDA-MB-231	6
RO4929097	8.673e-05	MDA-MB-468	6
CBK307501	0.0001069	MDA-MB-231	3
CBK307578	0.0001307	MDA-MB-231	3
RO4929097	0.0001417	Jurkat	3
RO4929097	0.0002312	MDA-MB-231	6
RO4929097	0.0002422	RPMI-8402	3
CB-103	0.0009739	MDA-MB-231	3
CBK307578	2.668e-05	RPMI-8402	6
RO4929097	"=+infinity"	HCC70	3
RO4929097	Unstable	MDA-MB-231	3
RO4929097	Unstable	HCC70	6
RO4929097	2.321e-30	RPMI-8402	6
CBK307501	"=+infinity"	TALL-1	3
CBK074531	2.189e-05	TALL-1	3
CBK307578	4.557e-05	TALL-1	3
CBK267220	2.61e-05	TALL-1	3
CB-103	~ 5.000e-007	TALL-1	3
RO4929097	0.0002065	TALL-1	3
CBK039915	1.144e-05	TALL-1	3
CBK074531	1.746e-05	TALL-1	6
CBK307578	2.323e-05	TALL-1	6
CBK267220	1.88e-05	TALL-1	6
CB-103	2.939e-07	TALL-1	6
RO4929097	~ 1.480e-042	TALL-1	6
CBK039915	7.219e-06	TALL-1	6
CBK039915	1.618e-06	293T Hibit	1
CBK074531	~ 1.477e-028	293T Hibit	1
CB-103	~ 2.410e-005	293T Hibit	1
RO4929097	3.201e-08	293T Hibit	1
MG132	6.531e-08	293T Hibit	1
Bafilomycin	4.877e-07	293T Hibit	1
Celastrol	~ 4.808e-006	293T Hibit	1
CBK039915	2.078e-05	293T Hibit CTF	1
CBK074531	5.759e-05	293T Hibit CTF	1
CB-103	0	293T Hibit CTF	1
RO4929097	3.185e-19	293T Hibit CTF	1
MG132	6.034e-07	293T Hibit CTF	1
Bafilomycin	Unstable	293T Hibit CTF
Celastrol	1.614e-06	293T Hibit CTF	1
