## Supplemental Table 6 for "Disrupting Notch signalling by a small molecule inhibiting dihydroorotate dehydrogenase activity"

### Sheet: Primer sequences for qRT-PCR
	Primer name	Sequence
1	MYC Rev	TGAGGAGACACCGCCCAC
2	MYC Fw	CAACATCGATTTCTTCCTCATCTTC
3	JAG1 Fw	TCGGGTCAGTTCGAGTTGGA
4	JAG1 Rev	CGTTCACGTTCTGCATGGAC
5	GAPDH Fw	CTCTGCTCCTCCTGTTCGAC
6	GAPDH Rev	ACGACCAAATCCGTTGAC
7	HES1 Fw	AGGCGGACATTCTGGAAATG
8	HES1 Rev	TCGTTCATGCACTCGCTGA
11	HES4 Fw	GCTCAAAACCCTCATCCTGG
12	HES4 Rev	GCGGTACTTGCCCAGAAC

### Sheet: List of antibodies used
List of primary and secondary antibodies
Primary Antibody	Species	Cat. No	Company	Usage	Application
AIF	Rabbit	5318	Cell Signaling	1:1000	WB
β-Actin m1	mouse	A1978	Sigma Aldrich	1.10000	WB
DAPI	/	564807	BD Biosciences	1:5000	IF
Eea1	Mouse	610457	BD Biosciences	1:100	IF
FLAG M2-HRP	/	8592	Sigma Aldrich	1:1000	WB
Hes1	Rabbit	11988	Cell Signaling	1:300	WB
MEK1/2	Rabbit	8727	Cell Signaling	1:1000	WB
MYH4	Mouse	C6198	Thermo fisher Scientific	1:100	IF
Notch1 D1E11	Rabbit	3608	Cell Signaling	1:1000	WB
Notch1 D6F11	Rabbit	4380	Cell Signaling	1:100	IF
Notch1 VAL 1744	Rabbit	4147	Cell Signaling	1:500	WB
Phalloidin TRITC	/	P1951	Sigma Aldrich	1:25000	IF
Vimentin	Rabbit	3932	Cell Signaling	1:1000	WB
Secondary Antibody	Species	Cat. No	Company	Usage	Application
Alexa Fluor 488	donkey anti-rabbit	A21206	Thermo fisher Scientific	1:400	IF
Alexa Fluor 556	donkey anti-mouse	A10036	Thermo fisher Scientific	1:400	IF
Anti mouse IgG- HRP linked	horse anti-mouse	7076	Cell Signaling	1:5000	WB
Anti rabbit IgG- HRP linked	goat anti-rabbit	7074	Cell Signaling	1:5000	WB
